# Characterization of Self-Incompatibility Genes in *Brassica rapa* var. Toria and Yellow sarson

**DOI:** 10.64898/2026.03.25.714316

**Authors:** Hemal Bhalla, Kumari Ankita, Aman Ahlawat, Surabhi S. Rode, Kunwar Harendra Singh, Subramanian Sankaranarayanan

## Abstract

Self-incompatibility (SI), a reproductive mechanism that prevents self-pollen from fertilizing the ovule, is widespread in flowering plants, including the Brassicaceae family, where it promotes outcrossing, genetic diversity, and hybrid vigor. Although prevalent in *Brassica rapa*, an economically vital crop, it remains poorly characterized in widely grown varieties, such as toria and yellow sarson, with prior studies primarily focused on *Brassica napus*. Given its potential for hybrid breeding and crop improvement in rapeseed (*B. rapa*), we characterized key SI-regulatory genes, analyzing their phylogenetic relationships, structure-function dynamics, and expression patterns. Our results indicate sequence, structural, and functional homology as well as conservation with previously known candidates. This study identifies SRK, FER, and ARC1 as essential, while MLPK plays a minor role in SI for the varieties under study. Furthermore, we identified that SRK, FER, and MLPK activate ROS during the SI response, while ARC1 does not. Our findings establish a foundation for harnessing this natural system to integrate agriculturally important traits and sustain them across generations via outcrossing.
