## Supplementary Data 2 for "Characterization of Self-Incompatibility Genes in *Brassica rapa* var. Toria and Yellow sarson"

### Sheet: Seed count
Seed Count
YS( ♀ ) x YS( ♂ )	YS( ♀ ) x TOR( ♂ )	TOR( ♀ ) x YS( ♂ )	TOR( ♀ ) x TOR( ♂ )
6	24	13	2
10	22	9	0
19	9	10	0
21	17	11	0
7	23	11	0
18	19	9	0
17	20	12	0
7	20	9	2
21	18	7	1
23	14	4	0
24	12	10	0
17	6	6	0
4	22	9	1
2	20	10	2
5	12	9	1

### Sheet: Germination
	Germination Data
	YS( ♀ ) x YS( ♂ )	YS( ♀ ) x TOR( ♂ )	TOR( ♀ ) x YS( ♂ )	TOR( ♀ ) x TOR( ♂ )
Total no. of seeds:	15	15	15	15
No. of seeds germinated:	13	15	15	14
Germination percentage:	86.67	100	100	93.33

### Sheet: Pollen Grain Attachment
SRK
Pollen adhesion
Mock-SI	S-ODN-SI	AS-ODN-SI	Mock-CP	S-ODN-CP	AS-ODN-CP
81	37	104	99	164	84
32	58	131	75	91	75
68	40	53	87	84	128
88	47	88	25	111	112
17	10	75	20	80	79
20	33	83	28	79	84
66	15	71	76	77	66
35	40	126	98	98	51
88	36	143	88	122	135
FER1
Pollen adhesion
Mock-SI	S-ODN-SI	AS-ODN-SI	Mock-CP	S-ODN-CP	AS-ODN-CP
48	15	120	120	130	120
36	7	131	133	140	138
12	12	215	140	156	115
15	14	156	98	133	139
20	15	105	99	146	141
17	12	72	103	98	122
21	7	58	144	99	113
22	18	98	123	111	114
13	15	130	99	88	111
MLPK
Pollen adhesion
Mock-SI	S-ODN-SI	AS-ODN-SI	Mock-CP	S-ODN-CP	AS-ODN-CP
15	15	92	130	143	120
48	20	91	140	156	121
36	36	82	114	133	104
15	41	59	126	111	116
20	45	14	104	99	113
25	21	57	156	141	140
21	7	69	131	143	159
52	15	77	130	149	201
13	22	78	113	114	121
ARC1
Pollen adhesion
Mock-SI	S-ODN-SI	AS-ODN-SI	Mock-CP	S-ODN-CP	AS-ODN-CP
48	27	42	130	136	142
36	13	192	112	120	112
20	15	60	80	76	96
12	10	112	78	112	81
15	20	151	156	113	140
20	6	142	120	144	205
13	14	102	89	120	150
18	12	96	90	160	130
33	32	87	101	132	114

### Sheet: Pollen Tube Penetration
SRK
No. Pollen tube
Mock-SI	S-ODN-SI	AS-ODN-SI	Mock-CP	S-ODN-CP	AS-ODN-CP
17	12	14	7	30	5
7	18	56	7	28	15
12	12	13	14	12	12
12	12	20	6	25	15
2	2	15	6	10	17
3	10	7	9	17	15
7	8	16	12	15	12
7	13	30	17	9	10
16	10	40	13	18	9
FER1
No. Pollen tube
Mock-SI	S-ODN-SI	AS-ODN-SI	Mock-CP	S-ODN-CP	AS-ODN-CP
4	10	43	70	70	70
5	1	50	56	76	42
2	5	90	63	55	68
7	12	88	44	69	51
6	5	51	58	90	52
5	7	60	91	67	70
8	2	14	99	56	33
10	3	60	69	59	70
10	9	51	79	35	48
MLPK
No. Pollen tube
Mock-SI	S-ODN-SI	AS-ODN-SI	Mock-CP	S-ODN-CP	AS-ODN-CP
5	10	20	69	56	79
10	1	12	70	68	55
15	15	15	52	54	58
5	12	10	66	59	68
7	15	0	70	67	72
10	7	39	61	78	93
12	0	30	49	59	49
15	0	44	51	67	80
0	5	41	39	58	80
ARC1
No. Pollen tube
Mock-SI	S-ODN-SI	AS-ODN-SI	Mock-CP	S-ODN-CP	AS-ODN-CP
4	2	12	17	56	43
4	2	47	15	33	21
6	1	16	15	50	17
6	3	36	19	28	23
0	2	43	36	35	42
5	1	35	56	38	56
4	5	18	50	44	50
8	7	58	22	58	61
5	13	44	30	58	72

### Sheet: NBT Assay Optimisation
Normalised Intensity
Unpollinated	SI15	SI30	SI60
20.5944	48.6911	87.7522	14.761
31.2006	54.7366	96.2527	31.1746
16.809	67.115	94.8897	39.0589
9.89116	63.8162	91.6863	42.3091
14.4882	71.7028	87.6811	42.8559
0	59.4088	91.1279	61.6169
11.0374	82.4049	97.2862	27.0851
9.79867	77.6195	100	14.9049
10.4212	47.0587	97.6209	3.91149
2.74215	30.6498	89.843	25.3129
17.4373	55.7372	98.5318	62.0567
33.2179	66.0312	96.7769	33.4994
23.9817	56.1464	97.8688	23.9111
5.98949	46.5824	95.4712	14.6523
9.79636	52.7182	95.8469	6.45885

### Sheet: NBT Assay
Normalised Intensity
SRK			FER1			MLPK			ARC1
Mock	Sense	Anti-Sense	Mock	Sense	Anti-Sense	Mock	Sense	Anti-Sense	Mock	Sense	Anti-Sense
83.8462	94.828	9.70908	95.9561	99.0981	1.98194	95.5863	97.2685	0	95.3958	71.672	98.154
86.6751	97.8124	19.595	94.6912	99.8531	9.5166	96.6968	100	9.68753	91.7014	69.0005	100
83.3064	95.7433	16.2596	96.9409	100	8.25562	96.2781	99.4108	7.99634	62.1483	75.6504	97.8941
90.3994	93.1099	22.1847	94.3457	99.0692	7.72695	97.1474	99.8114	4.91257	89.6556	81.5856	19.8657
90.8475	93.5156	22.4185	96.3821	97.6295	5.30994	95.9285	99.5393	9.13071	90.0696	74.8442	78.7239
98.9374	98.3394	4.32006	96.1343	93.9209	0	92.5121	92.8878	12.8999	85.1356	75.1763	54.0976
99.35	99.8455	0	98.418	94.3508	4.79148	95.072	92.4797	17.4751	23.4903	87.4678	82.156
99.7552	100	6.20544	98.6789	95.5126	14.2031	87.8126	96.0991	14.2356	66.9065	88.5461	73.7226
98.7688	99.8063	4.21521	97.5819	93.6906	22.3947	95.963	90.7981	17.2211	91.776	63.4889	61.9365
97.2344	87.8271	0.671006	95.5109	94.9283	13.0834	93.7273	94.6183	11.3787	35.4401	64.3192	48.172
96.9987	82.9614	32.1326	89.9264	94.133	6.79554	97.4815	99.0192	17.8034	72.5433	83.0537	90.1297
92.9809	91.9835	48.4	91.7886	93.8432	10.8371	96.6915	98.4278	19.3464	85.9251	94.9578	85.0153
98.8134	98.5158	32.7722	93.3355	91.277	9.69131	98.5118	96.6166	10.4734	79.8984	0	82.2354
98.3079	99.3459	46.5324	95.5511	95.5262	10.8445	98.1276	92.4112	4.62778	85.8745	34.7325	69.4842
92.4562	88.0199	16.5896	94.2924	94.4138	4.4829	98.5107	89.2153	3.02958	77.7155	92.7122	85.5207

### Sheet: RT-PCR
Normalised Intensity
SRK
	Mock	Sense	Anti-Sense
Replicate 1	0.68696	0.607815	0.243499
Replicate 2	0.58742	0.631702	0.184996
Replicate 3	0.612652	0.551948	0.171855
FER1
	Mock	Sense	Anti-Sense
Replicate 1	2.09661	1.91362	1.58833
Replicate 2	2.05665	1.83909	1.58398
Replicate 3	2.12106	1.81033	1.39092
MLPK
	Mock	Sense	Anti-Sense
Replicate 1	1.32409	1.47128	0.745043
Replicate 2	1.19353	1.45244	0.695887
Replicate 3	0.955455	1.11237	0.702842
ARC1
	Mock	Sense	Anti-Sense
Replicate 1	0.671454	0.591921	0.197198
Replicate 2	0.536292	0.620105	0.211166
Replicate 3	0.667195	0.679254	0.241573
